# Engineering of Sr33 and Sr50 plant immune receptors to alter recognition specificity and autoactivity

**DOI:** 10.1101/2022.03.05.483131

**Authors:** Janina Tamborski, Kyungyong Seong, Furong Liu, Brian Staskawicz, Ksenia V Krasileva

**Affiliations:** Department of Plant and Microbial Biology, University of California Berkeley, USA; Innovative Genomics Institute, UC Berkeley, USA

## Abstract

Plants possess cytoplasmic immune receptors called nucleotide-binding leucine-rich repeat receptors (NLRs) that recognize the presence of a pathogen through a range of mechanisms: direct binding of effectors or indirect recognition of effector actions. The direct binding of effectors has been shown to be mediated through the NLR’s leucine-rich repeat (LRR) domain. Accurate prediction of amino acids involved in these direct interactions can greatly enhance understanding of effector recognition and inform efforts to engineer new resistance. In this study, we utilized two homologous NLR resistance genes from wheat, Sr33 and Sr50, that recognize distinct effectors by directly binding to them through their LRR domain. While the effector recognized by Sr50 is known and described as AvrSr50, the effector recognized by Sr33 remains unknown. Through a combination of phylogenetics, allele diversity analysis in the LRR and structural modeling, we identified the amino acids in Sr50 likely to physically interact with its effector. Mutation of these sites helped identify 12 amino acids we hypothesized to be sufficient to mediate effector binding in Sr50. Changing these 12 corresponding amino acids in Sr33, we showed AvrSr50-dependent initiation of cell death in wheat protoplasts and *Nicotiana benthamiana*. Furthermore, we were able to pinpoint and change amino acid residues that govern autoactivity of Sr50 in the wheat protoplast cell death assay. These findings are a major advance towards the successful engineering of new effector recognition specificities in direct binder NLRs.
