## Supplemental Table 1 for "Engineering of Sr33 and Sr50 plant immune receptors to alter recognition specificity and autoactivity"

### Sheet: Sheet1
Table S1. The list of species used for evolutionary analyses
Species	Common name	Subfamily	Tribe	Species Tree	MLA family tree and entropy	Source	Reference
Aegilops tauschii	Tausch's goatgrass	Pooideae	Triticeae	v	v	EnsemblPlants (Aet_v4.0)	Luo, Ming-Cheng, et al. "Genome sequence of the progenitor of the wheat D genome Aegilops tauschii." Nature 551.7681 (2017): 498-502.
Brachypodium distachyon	Stiff brome	Pooideae	Brachypodieae	v	v	Phytozome v13 (Bdistachyon_v3_2)	Vogel, John, et al. "Genome sequencing and analysis of the model grass Brachypodium distachyon." (2010).
Dactylis glomerata	Orchard grass	Pooideae	Poeae	v	v	NCBI (GCA_007115705.1)	Huang, Linkai, et al. "Genome assembly provides insights into the genome evolution and flowering regulation of orchardgrass." Plant biotechnology journal 18.2 (2020): 373-388.
Hordeum vulgare	Barley	Pooideae	Triticeae	v	v	EnsemblPlants (IBSC_v2)	Mascher, Martin, et al. "A chromosome conformation capture ordered sequence of the barley genome." Nature 544.7651 (2017): 427-433.
Lolium perenne	Perennial ryegrass	Pooideae	Poeae	v	v	https://datacommons.cyverse.org/browse/iplant/home/shared/commons_repo/curated/Copetti_Kyuss_assembly_annotation_March_2021	Frei, Daniel, et al. "Ultralong Oxford Nanopore reads enable the development of a reference-grade perennial ryegrass genome assembly." Genome biology and evolution 13.8 (2021): evab159.
Thinopyrum elongatum	Tall wheatgrass	Pooideae	Triticeae	v	v	https://ngdc.cncb.ac.cn/gwh/Assembly/965/show	Wang, Hongwei, et al. "Horizontal gene transfer of Fhb7 from fungus underlies Fusarium head blight resistance in wheat." Science 368.6493 (2020).
Triticum aestivum	Bread wheat	Pooideae	Triticeae	v	v	EnsemblPlants (IWGSC)	Zimin, Aleksey V., et al. "The first near-complete assembly of the hexaploid bread wheat genome, Triticum aestivum." Gigascience 6.11 (2017): gix097.
Secale cereale	Rye	Pooideae	Triticeae	v	v	https://doi.org/10.5447/ipk/2020/33	Rabanus-Wallace, M. Timothy, et al. "Chromosome-scale genome assembly provides insights into rye biology, evolution and agronomic potential." Nature genetics 53.4 (2021): 564-573.
Puccinellia tenuiflora		Pooideae	Poeae	v	v	From the authors	Guo, Rui, et al. "Genome of extreme halophyte Puccinellia tenuiflora." BMC genomics 21.1 (2020): 1-7.
Triticum aestivum Arinalrfor	Bread wheat	Pooideae	Triticeae		v	NCBI (GCA_903993985.1)	Walkowiak, Sean, et al. "Multiple wheat genomes reveal global variation in modern breeding." Nature 588.7837 (2020): 277-283.
Triticum aestivum Cadenza	Bread wheat	Pooideae	Triticeae		v	NCBI (GCA_902810645.1)	Walkowiak, Sean, et al. "Multiple wheat genomes reveal global variation in modern breeding." Nature 588.7837 (2020): 277-283.
Triticum aestivum Claire	Bread wheat	Pooideae	Triticeae		v	NCBI (GCA_902810655.1)	Walkowiak, Sean, et al. "Multiple wheat genomes reveal global variation in modern breeding." Nature 588.7837 (2020): 277-283.
Triticum aestivum Jagger	Bread wheat	Pooideae	Triticeae		v	NCBI (GCA_903993795.1)	Walkowiak, Sean, et al. "Multiple wheat genomes reveal global variation in modern breeding." Nature 588.7837 (2020): 277-283.
Triticum aestivum Julius	Bread wheat	Pooideae	Triticeae		v	NCBI (GCA_903994195.1)	Walkowiak, Sean, et al. "Multiple wheat genomes reveal global variation in modern breeding." Nature 588.7837 (2020): 277-283.
Triticum aestivum Lancer	Bread wheat	Pooideae	Triticeae		v	NCBI (GCA_903993975.1)	Walkowiak, Sean, et al. "Multiple wheat genomes reveal global variation in modern breeding." Nature 588.7837 (2020): 277-283.
Triticum aestivum Landmark	Bread wheat	Pooideae	Triticeae		v	NCBI (GCA_903995565.1)	Walkowiak, Sean, et al. "Multiple wheat genomes reveal global variation in modern breeding." Nature 588.7837 (2020): 277-283.
Triticum aestivum Mace	Bread wheat	Pooideae	Triticeae		v	NCBI (GCA_903994175.1)	Walkowiak, Sean, et al. "Multiple wheat genomes reveal global variation in modern breeding." Nature 588.7837 (2020): 277-283.
Triticum aestivum Sy Mattis	Bread wheat	Pooideae	Triticeae		v	NCBI (GCA_903994185.1)	Walkowiak, Sean, et al. "Multiple wheat genomes reveal global variation in modern breeding." Nature 588.7837 (2020): 277-283.
Triticum aestivum Norin61	Bread wheat	Pooideae	Triticeae		v	NCBI (GCA_904066035.1)	Walkowiak, Sean, et al. "Multiple wheat genomes reveal global variation in modern breeding." Nature 588.7837 (2020): 277-283.
Triticum aestivum Paragon	Bread wheat	Pooideae	Triticeae		v	NCBI (GCA_902810665.1)	Walkowiak, Sean, et al. "Multiple wheat genomes reveal global variation in modern breeding." Nature 588.7837 (2020): 277-283.
Triticum aestivum Robigus	Bread wheat	Pooideae	Triticeae		v	NCBI (GCA_902810685.1)	Walkowiak, Sean, et al. "Multiple wheat genomes reveal global variation in modern breeding." Nature 588.7837 (2020): 277-283.
Triticum aestivum Stanley	Bread wheat	Pooideae	Triticeae		v	NCBI (GCA_903994155.1)	Walkowiak, Sean, et al. "Multiple wheat genomes reveal global variation in modern breeding." Nature 588.7837 (2020): 277-283.
Triticum aestivum Weebill	Bread wheat	Pooideae	Triticeae		v	NCBI (GCA_902810675.1)	Walkowiak, Sean, et al. "Multiple wheat genomes reveal global variation in modern breeding." Nature 588.7837 (2020): 277-283.
