## Supplemental Table 4 for "Engineering of Sr33 and Sr50 plant immune receptors to alter recognition specificity and autoactivity"

### Sheet: Sheet1
Table S4. Sr50 Motif search result
Motif*	Domain*	Similar to*	Start	End	P-value
17	Pre-NB		9	45	8.3e-25
16	Pre-NB	EDVID	70	87	3.8e-12
14	Monocot		124	174	3.2e-49
1	NB-ARC	P-loop	200	221	3.9e-20
6	NB-ARC	RNBS-A	223	252	2.2e-23
4	NB-ARC	Kinase-2	277	292	9.1e-14
5	NB-ARC	RNBS-B	303	323	2.2e-11
10	NB-ARC	RNBS-C	334	349	5.3e-12
3	NB-ARC	GLPL	369	390	5.9e-15
12	NB-ARC		415	430	1.4e-13
2	NB-ARC	RNBS-D	430	459	5.6e-23
8	Linker		470	491	1.8e-17
7	Linker	MHDV	500	521	5.5e-16
11	LRR		581	600	2.1e-06
9	LRR	Motif1 LDL	610	631	2.8e-18
11	LRR		633	652	1.7e-12
20	Monocot		744	794	3.5e-51
*These definitions follow the previous study (Jupe, Florian, et al. "Identification and localisation of the NB-LRR gene family within the potato genome." BMC genomics 13.1 (2012): 1-14.)
*Red and blue highlight major and minor motifs, respectively.
