## Supplemental Table 6 for "Engineering of Sr33 and Sr50 plant immune receptors to alter recognition specificity and autoactivity"

### Sheet: Sheet1
Golden Gate Cloning
SR50_GG_fwd1	aGAAGACaaAATGggcagcctgatccccaag
SR50_GG_rev1	aGAAGACaaTCGTagacaaggatcgatagta
SR50_GG_fwd2	aGAAGACaaACGAgctttgtacgcagaagcg
SR50_GG_rev2	aGAAGACaaGGAAaccttctttagtctcttg
SR50_GG_fwd3	aGAAGACaaTTCCattgttggatttggaggg
SR50_GG_rev3	aGAAGACaaCTCAgacacttgttgaaattca
SR50_GG_fwd4	aGAAGACaaTGAGgacatattgaagaaatgt
SR50_GG_rev4	aGAAGACaaGACTaagacccccctcaacact
SR50_GG_fwd5	aGAAGACaaAGTCtctctgaacattattgca
SR50_GG_rev5	aGAAGACaaCCCTctttatccatcctcgcaa
SR50_GG_fwd6	aGAAGACaaAGGGacccctcgcatctctcga
SR50_GG_rev6	aGAAGACaaAAGCtcagttctcctcacacaa
SR50_GG_NS_rev6	aGAAGACaaCGAAccgttctcctcacacaaat
Sr33_GG_fwd1	aGAAGACaaAATGgatattgtcacgggtgcc
Sr33_GG_rev1	aGAAGACaaACACcttcttcagtttcttggt
Sr33_GG_fwd2	aGAAGACaaGTGTccattgttggatttggag
Sr33_GG_rev2	aGAAGACaaGAGGacatgatattcccagtgc
Sr33_GG_fwd3	aGAAGACaaCCTCacaaagtaatgttcgccg
Sr33_GG_rev3	aGAAGACaaGTCCctctttatccaccctcgc
Sr33_GG_fwd4	aGAAGACaaGGACccctcgcatctctcgaac
Sr33_GG_rev4	aGAAGACaaTCCTcgagtgcgtgcctcaccg
Sr33_GG_fwd5	aGAAGACaaAGGAccatcccaaccatcctcc
Sr33_GG_rev5	aGAAGACaaAAGCTCACTCTGCGTCAGAAATCGG
Sr33_GG_NS_rev5	aGAAGACaaCGAAccCTCTGCGTCAGAAATCGG
AvrSr50_GG_fwd1	aGAAGACaaAATGgctaggagccttgtcaaaattgATTGGAG
AvrSr50_GG_rev1	aGAAGACaaAAGCctacctgtgttggcgcct
AvrSr50_QCJMC_fwd1	aGAAGACaaAATGgctaggagccttatcaaaaCtgactggagtggttcag
AvrSr50_QCJMC_rev1	aGAAGACaaCGAAcccctgtgttggcgccttgcaaaatgaGtAaag
Sr33_swap_rev1	aGAAGACaaGTGCAATAATGTTCAGAGAGACAA
Sr33_swap_fwd2	aGAAGACaaATCAGGAGCTTTGCCGAGGGCGGA
Site-directed mutagenesis
SDM_Sr33_V840M_fwd	gatgggttccgctgtatgatggactttGAGttgaattgtg
SDM_Sr33_V840M_rev	cacaattcaaCTCaaagtccatcatacagcggaacccatc
SDM_Sr33_C866V_fwd	GCCGAGGGCGGAAGAAGTTGTCTTCAGCCTGGGCGTGCGG
SDM_Sr33_C866V_rev	CCGCACGCCCAGGCTGAAGACAACTTCTTCCGCCCTCGGC
SDM_Sr33_E864V_fwd	GCTTTGCCGAGGGCGGAAGTGGTTTGCTTCAGCCTGGGCG
SDM_Sr33_E864V_rev	CGCCCAGGCTGAAGCAAACCACTTCCGCCCTCGGCAAAGC
SDM_Sr33_E864V_C866V_fwd	GCTTTGCCGAGGGCGGAAGTGGTTGTCTTCAGCCTGGGCG
SDM_Sr33_E864V_C866V_rev	CGCCCAGGCTGAAGACAACCACTTCCGCCCTCGGCAAAGC
SDM_Sr50_M837V_fwd	gatgggttccgctgcatggtggactttgagttgaattgtg
SDM_Sr50_M837V_rev	cacaattcaactcaaagtccaccatgcagcggaacccatc
SDM_Sr50_V862C_fwd	gagggcggaagtactttgcttcagcctgggcgtgcggg
SDM_Sr50_V862C_rev	cccgcacgcccaggctgaagcaaagtacttccgccctc
SDM_Sr50_V860E_fwd	gctttgccgagggcggaagaacttgtgttcagcctgggcg
SDM_Sr50_V860E_rev	cgcccaggctgaacacaagttcttccgccctcggcaaagc
SDM_Sr50_V860E_V862C_fwd	gccgagggcggaagaactttgcttcagcctgggcgtgcgg
SDM_Sr50_V860E_V862C_rev	ccgcacgcccaggctgaagcaaagttcttccgccctcggc
