## Supplemental Table 7 for "Engineering of Sr33 and Sr50 plant immune receptors to alter recognition specificity and autoactivity"

### Sheet: Sheet1
Construct name	Backbone
Level 0 modules
Sr50 (with Stop)	pICH41308
Sr33(with Stop)	pICH41308
Sr33/50 (with Stop)	pICH41308
Sr33/50 (without Stop)	pAGM1287
Sr50 (without Stop)	pAGM1287
Sr33 (without Stop)	pAGM1287
AvrSr50 (with Stop)	pICH41308
AvrSr50_QCMJC (with Stop)	pICH41308
Sr33_V840M_C866V (without Stop)	pAGM1287
Sr33_V840M_E864V_C866V (without Stop)	pAGM1287
Sr50_M837V (without Stop)	pAGM1287
Sr50_M837V_V860E (without Stop)	pAGM1287
pRPP13	pICH41295
Wheat protoplast cell death assay (level 1 modules)
Empty Vector	pICH47802
pZmUBQ::LUC::tNos	pICH47802
pZmUBQ::AvrSr50::tNos	pICH47802
pZmUBQ::AvrSr50_QCMJC::tNos	pICH47802
pZmUBQ::Sr50-3xFLAG::tNos	pICH47802
pZmUBQ::Sr33-3xFLAG::tNos	pICH47802
pZmUBQ::Sr33/50-3xFLAG::tNos	pICH47802
pZmUBQ::Sr33_V840M_C866V-3xFLAG::tNos	pICH47802
pZmUBQ::Sr50_V860E-3xFLAG::tNos	pICH47802
pZmUBQ::Sr50_M837V-3xFLAG::tNos	pICH47802
pZmUBQ::Sr50_M837V_V860E-3xFLAG::tNos	pICH47802
Nicotiana benthamiana expression (level 1 modules)
p35S::GFP-AvrSr50::t35S	pICH47802
p35S::GFP-AvrSr50_QCMJC::t35S	pICH47802
p35S::Sr50-3xFLAG::t35S	pICH47802
p35S::Sr33-3xFLAG::t35S	pICH47802
pRPP13::Sr50-3xFLAG::tNos	pICH47802
pRPP13::Sr33-3xFLAG::tNos	pICH47802
pRPP13::Sr33/50-3xFLAG::tNos	pICH47802
p35S::Sr33_V840M_C866V-3xFLAG::t35S	pICH47802
p35S::Sr50_V860E-3xFLAG::t35S	pICH47802
p35S::Sr50_M837V-3xFLAG::t35S	pICH47802
p35S::Sr50_M837V_V860E-3xFLAG::t35S	pICH47802
pRPP13::Sr33_V840M_C866V-3xFLAG::tNos	pICH47802
pRPP13::Sr50_V860E-3xFLAG::tNos	pICH47802
pRPP13::Sr50_M837V-3xFLAG::tNos	pICH47802
pRPP13::Sr50_M837V_V860E-3xFLAG::tNos	pICH47802
